# Pan-cancer study on transition of signaling systems from primary to metastatic tumors

**DOI:** 10.1101/2024.11.11.619269

**Authors:** Wenjia Zhou, Junhua Zhang

## Abstract

Metastatic progression is responsible for the majority of cancer-related deaths. A better understanding of the underlying molecular mechanisms driving metastasis therefore remains of utmost importance. Here we take efforts to excavate mutant driver factors of metastases in the level of signaling pathways. We introduce two models, EntCDP and ModSDP, to detect the similarity and specificity of pathways in a pan-cancer context. The simulation studies confirm their feasibility and identification accuracy. Using mutation profiles of 17 cancer types with primary and metastatic cohorts from MSK-IMPACT, we apply the two models to investigate the transition of signaling systems from primary to metastatic tumors mainly from five perspectives. 1) We initially perform a comprehensive comparison of 15 primary-metastatic cancer pairs. Nearly all shared common driver genes or pathways, while specific driver gene sets of primary or/and metastatic tumors can be seen for almost each pair, except for breast cancer. 2) We use ModSDP to identify the specificity of metastases with the same primary site and highlight calcium signaling in breast cancer with bone metastasis, FoxO signaling for melanoma/lung lymph node metastasis, etc. 3) Oppositely, we use EntCDP to identify common factors yielding three frequently metastatic sites (liver, lung and brain), and recognized cushing syndrome, microRNAs in cancer and MAPK signaling pathway, separately. 4) Regarding high-tropism metastatic patterns, we investigated the relationship between the metastatic tumor and primary tumors in both locations. In the typical pattern of colorectal cancer metastasis to the liver, we detected hepatic signals in primary colorectal cancer. 5) Finally, we focused on the common and specific characteristics of relevant cancer types, such as gender-related cancers and gastrointestinal cancers. Study on gynecologic tumors suggest endocrine hormone change and virus infection as their common risk factors, while for male we highlight hedgehog signaling and EPH-related receptors as invasive potential of prostate cancer. Multiple interesting findings revealed by this study may be helpful for the understanding of the extent of signal changes during tumor metastasis. We expect that this study will provide a valuable resource for transforming our knowledge about signals in cancer metastasis into alternative clinical practice for advanced patients.
