## Supplementary material for "Pan-cancer study on transition of signaling systems from primary to metastatic tumors": Data S1: biological data discription

### Sheet: data
cancer_name		sample_num_total	primary cancer cohort_ID	sample_num_P	metastatic cancer sample_ID	sample_num_M	metastatic subcohort_ID	subsample_num_M
Bladder cancer		398	Bladder_P	305	Bladder_M	93
Breast carcinoma		1197	Breast_P	434	Breast_M	763	Breast_Bone	110
							Breasat_Chest Wall	54
							Breast_Liver	198
							Breast_Lung	64
							Breast_Lymph Node	124
Colorectal cancer		976	Colorectal_P	498	Colorectal_M	478	Colorectal_Liver	283
Endometrial cancer		207	Endometrial_P	107	Endometrial_M	100	Colorectal_Lung	57
Esophagogastric carcinoma		300	Esophagogastric_P	212	Esophagogastric_M	88
Gastrointestinal stromal tumor		121	GastrointestinalStromal_P	81	GastrointestinalStromal_M	40
Glioma		512	Glioma_P	512
Head and Neck carcinoma		163	HeadNeck_P	71	HeadNeck_M	92	HeadNeck_Lung	42
							HeadNeck_Non-Lung	50
Hepatocellular carcinoma		77	Liver_P	69
Non-small-cell Lung cancer		1544	Lung_P	916	Lung_M	628	Lung_Bone	50
							Lung_Brain	61
							Lung_Liver	80
							Lung_Lymph Node	222
							Lung_Pleura(Fluid)	94
Melanoma		344	Melanoma_P	84	Melanoma_M	260	Melanoma_Brain	24
							Melanoma_Liver	39
							Melanoma_Lung	32
							Melanoma_Lymph Node	71
Ovarian cancer		209	Ovarian_P	78	Ovarian_M	131
Pancreatic cancer		476	Pancreatic_P	287	Pancreatic_M	189	Pancreatic_Liver	131
							Pancreatic_Non-Liver	58
Prostate cancer		579	Prostate_P	295	Prostate_M	284	Prostate_Bone	55
							Prostate_Liver	35
							Prostate_Lymph Node	112
Renal cell carcinoma		304	Renal_P	170	Renal_M	134
Skin cancer, non malanoma		114	Skin_P	60	Skin_M	54
Thyroid cancer		221	Thyroid_P	98	Thyroid_M	123	Thyroid_Lymph Node	52
							Thyroid_Non-Lymph Node	71
